# Using single-cell RNA sequencing to generate cell-type-specific split-GAL4 reagents throughout development

**DOI:** 10.1101/2023.02.03.527019

**Authors:** Yu-Chieh David Chen, Yen-Chung Chen, Raghuvanshi Rajesh, Nathalie Shoji, Maisha Jacy, Haluk Lacin, Ted Erclik, Claude Desplan

## Abstract

Cell-type-specific tools facilitate the identification and functional characterization of distinct cell types, which underly the complexity of neuronal circuits. A large collection of existing genetic tools in Drosophila relies on enhancer activity to label different subsets of cells. These enhancer-based GAL4 lines often fail to show a predicable expression pattern to reflect the expression of nearby gene(s), partly due to an incomplete capture of the full gene regulatory elements. While genetic intersectional technique such as the split-GAL4 system further improve cell-type-specificity, it requires significant time and resource to generate and screen through combinations of enhancer expression patterns. In addition, since existing enhancer-based split-GAL4 lines that show cell-type-specific labeling in adult are not necessarily active nor specific in early development, there is a relative lack of tools for the study of neural development. Here, we use an existing single-cell RNA sequencing (scRNAseq) dataset to select gene pairs and provide an efficient pipeline to generate cell-type-specific split-GAL4 lines based on the native genetic regulatory elements. These gene-specific split-GAL4 lines can be generated from a large collection of coding intronic MiMIC/CRIMIC lines either by embryo injection or *in vivo* cassette swapping crosses and/or CRISPR knock-in at the N or C terminal of the gene. We use the developing Drosophila visual system as a model to demonstrate the high prediction power of scRNAseq-guided gene specific split-GAL4 lines in targeting known cell types. The toolkit allows efficient cluster annotation in scRNAseq datasets but also the identification of novel cell types. Lastly, the gene-specific split-GAL4 lines are broadly applicable to Drosophila tissues. Our work opens new avenues for generating cell-type-specific tools for the targeted manipulation of distinct cell types throughout development and represents a valuable resource to the fly research community.
