## Supplementary material for "Using single-cell RNA sequencing to generate cell-type-specific split-GAL4 reagents throughout development": Link to the Materials and Methods

### Sheet: DBD
DBD	BDSC #	MI # or CR #	SA (?) DBD	Addgene #	CRISPR knock in	gRNA sequence	Reference
5-HT1B	41063	MI05213	SA (0) DBD	62902
5-HT2B	60251	MI06500	SA (1) DBD	62903
ab			GAL4DBD		C-terminal knock in	GGGAGTGCACAACACATAGG[AGG]
Acj6	51212	MI07818	SA (0) DBD	62902
AdoR	35940	MI01202	SA (1) DBD	62903
ara			GAL4DBD		C-terminal knock in	CTTGAAGAGCGGCTTGAACA[TGG]
BBS4	61065	MI15481	SA (2) DBD	62904
Beat-IIIc	41041	MI03726	SA (1) DBD	62903
bi			GAL4DBD		C-terminal knock in	GGTGCGAGTGTAGATGGGTC[TGG]
bt	60797	MI06578	SA (1) DBD	62903
CG11317	38565	MI04510	SA (1) DBD	62903
CG11537	38057	MI04840	SA (0) DBD	62902
CG13375	60995	MI15214	SA (0) DBD	62902
CG13408	91471	CR02202	SA (2) DBD	62904
CG14322	56686	MI11688	SA (0) DBD	62902
CG14521	35928	MI03222	VP16				Courgeon and Desplan 2019
CG15353			GAL4DBD		C-terminal knock in	TGTCTACTCCGCCGGCTATC[CGG]
CG1688	91261	CR01570	SA (1) DBD	62903
CG2772	91508	CR02306	SA (0) DBD	62902
CG31183	33160	MI02001	SA (1) DBD	62903
CG31689	44287	MI03245	SA (1) DBD	62903
CG32432	37070	MI03670	SA (0) DBD	62902
CG34411	42179	MI06794	SA (1) DBD	62903
CG42368	56383	MI11827	SA (1) DBD	62903
CG43737	53823	MI10158	SA (1) DBD	62903
CG44325	53795	MI09901	SA (0) DBD	62902
CG5160			GAL4DBD		C-terminal knock in	ACGGATGAGCATTTCCACCA[GGG]
CG5910	53784	MI09800	SA (1) DBD	62903
CG7191	41388	MI03423	SA (2) DBD	62904
CG9896			GAL4DBD		N-terminal knock in	CTGGCCGCATTCCTCCGAAT[TGG]
CngA	42329	MI05524	SA (0) DBD	62902
CNMaR	34150	MI01128	SA (0) DBD	62902
Fer2	53114	MI09483	SA (2) DBD	62904
foxo	31027	MI00493	SA (0) DBD	62902
glob1	59679	MI14203	SA (0) DBD	62902
heph	38561	MI04030	SA (0) DBD	62902
hig	42114	MI05774	SA (1) DBD	62903
Kek3	79364	CR00930	SA (2) DBD	62904
Lkr	51094	MI08640	SA (1) DBD	62903
Meltrin	53790	MI09878	SA (0) DBD	62902
mld	44324	MI07175	SA (0) DBD	62902
ort			GAL4DBD		N-terminal knock in	TGCATGAAGCACTACGCCAA[AGG]
PHDP	86430	CR01516	SA (0) DBD	62902
Pka-R1	43600	MI06935	SA (0) DBD	62902
rdo	59263	MI14128	SA (1) DBD	62903
Reck			GAL4DBD		N-terminal knock in	AAAAATGCGCCTGAGTGGCT[GGG]
rst	38589	MI04842	SA (1) DBD	62903
RunxB	55474	MI10372	SA (1) DBD	62903
Rya-R	35074	MI01843	SA (0) DBD	62902
salm	58017	MI13018	SA (2) DBD	62904
tj			GAL4DBD		N-terminal knock in	GATCTGCACCACCTGGAGGT[GGG]
TkR86C	42116	MI05788	SA (2) DBD	62904
TrissinR	60783	MI05488	SA (2) DBD	62904
tsh			GAL4DBD		C-terminal knock in	CTTCACGCAGAATTGTCGCA[AGG]
Tusp	37835	MI04698	SA (0) DBD	62902
Vsx1			GAL4DBD		C-terminal knock in	GAAGCAGGAGCAGGCGCATC[TGG] / ATCGATGTACATGTTTCATC[TGG]
wnt10			GAL4DBD				Ewen-Campen et al., 2020

### Sheet: AD
AD	BDSC #	MI # or CR #	SA (?) AD	Addgene #	CRISPR knock in	gRNA sequence	Refernece
Beat-IIIc	41041	MI03726	SA (1) VP16	62905
bru1	30631	MI00135	SA (1) VP16
CCAP-R	40788	MI05804	SA (1) VP16	62905
CG14010	44718	MI07948	SA (1) VP16	62905
CG14322	56686	MI11688	SA (0) VP16	62905
CG14431	56233	MI10741	SA (0) VP16	62905
CG14521	35928	MI03222	VP16				Courgeon and Desplan 2019
CG14947			VP16		C-terminal knock in	TGGATTCGGCGTGGACACGG[TGG]
CG2016	37997	MI04995	SA (2) p65	62915
CG31191	44890	MI07868	SA (1) VP16	62908
CG31689	44287	MI03245	SA (1) VP16	62908
CG32105			VP16		C-terminal knock in	CTTCACGCAGAATTGTCGCA[AGG]
CG4238	58583	MI13092	SA (1) VP16	62908
CG43737	53823	MI10158	SA (1) VP16	62908
CG5397	61112	MI15629	SA (0) VP16	62905
CG9109	34232	MI01660	SA (0) VP16	62905
CG9743	52108	MI09362	SA (1) VP16	62908
dac			GAL4AD		C-terminal knock in	TCCGCTGTCGGAGCGACCGA[CGG]
Dop1R2	92685	CR02529	SA (0) VP16	62905
erm			VP16		N-terminal knock in	ATCACGGGGCTCTTCGAAGG[CGG]
eya			VP16		C-terminal knock in	CGACATGGGCTTCTTATGAA[AGG]
Fife	51081	MI08414	SA (1) VP16	62908
fs	42987	MI04308	SA (1) VP16	62908
Gad1	52090	MI09277					Diao et al., 2015
kn	61064	MI15480	p65				Xie et al., 2021
Lim1			VP16		C-terminal knock in	GAACTCCGGCGAATTGGTGC[GGG]
mbl	30632	MI00139	SA (0) VP16	62905
Mip			VP16		C-terminal knock in	GCAGAGAATCGCCGTAGCAC[AGG]
mirr			VP16		C-terminal knock in	CAGCGAGGTCACATTCACGC[CGG]
MsR2	91323	CR01840	SA (2) p65	62915
NetA	38035	MI04563	SA (1) VP16	62908
orb	37978	MI04761	SA (0) VP16	62905
ort			VP16		N-terminal knock in	TGCATGAAGCACTACGCCAA[AGG]
ple	84712		p65				Deng et al., 2019
rn	53200	MI09946	SA (0) VP16	62905
run			VP16		C-terminal knock in	ACCGTGTGGCGGCCCTACTA[GGG]
Rx	79247	CR00377	SA (2) p65	62915
sfl	36447	MI02467	SA (2) p65	62915
slou			VP16		C-terminal knock in	GTAGGGGCCGTATGGCGGAT[AGG]
SoxN			VP16		N-terminal knock in	CCACATGAGCGCCCATATCG[CGG]
svp	32734	MI01102	SA (1) VP16	62908
tey			VP16		C-terminal knock in	TCCGCAGCAGAGCGTTTCGC[AGG]
tj			VP16		N-terminal knock in	GATCTGCACCACCTGGAGGT[GGG]
tsh			VP16		C-terminal knock in	CTTCACGCAGAATTGTCGCA[AGG]
VGlut	82986	MI04979	p65				Lacin et al., 2019
wnt4			p65				Ewen-Campen et al., 2020
